# A post-mitotic bistable switch actively safeguards mature neurons against reciprocal transdifferentiation *in vivo*

**DOI:** 10.64898/2026.06.19.733455

**Authors:** Qi-Nan Chen, Yineng Xu, Bei Wang, Yifan Shen, Sasidhar Karuparti, Nambita S. Sahai, Chun Han

## Abstract

How mature cells actively defend their identity against alternative fates is poorly understood. Here we show that two types of fully differentiated *Drosophila* somatosensory neurons, derived from distinct lineages, are continuously prevented from transdifferentiating into one another by a post-mitotic bistable switch. Two homeodomain transcription factors, Hmx and Cut, are co-expressed in both neuronal types but adopt opposite stoichiometric dominances through mutual repression, each defining one identity. Disrupting this balance in mature neurons triggers deterministic, lineage-crossing reprogramming of transcriptome, dendritic and axonal architecture, and sensory behavior without reversion to a progenitor state. This regulatory logic is evolutionarily conserved: *Drosophila* sensory identities share transcriptomic signatures with distinct human Aδ mechanoreceptors, and human CUX and HMX proteins functionally replace their fly counterparts. Mature neuronal identity is thus not a fixed endpoint but a poised equilibrium actively maintained by ongoing competition between opposing selectors.

**TEASER:** Mature somatosensory identity is a poised equilibrium actively maintained by continuous competition between opposing terminal selectors.
