## Supplementary Table 2 for "A post-mitotic bistable switch actively safeguards mature neurons against reciprocal transdifferentiation *in vivo*"

### Sheet: Sheet1
human_gene	corresponding_fly_genes
ABCG8	w
ABRA	CG3630
ACACB	ACC
ACIN1	Acn
ADA2	Adgf-A
ADAM22	mmd
ADAM23	mmd
ADORA2B	AdoR
ADRB2	Octbeta2R
AGAP3	CenG1A
ALDH2	Aldh
ALG12	CG8412
ANK1	Ank
ANKFN1	wake
ANO3	CG6938
ANO8	CG15270
ANXA11	AnxB11
ANXA7	AnxB11
APBB1IP	pico
AQP1	Drip
AQP5	Drip
ARHGAP6	RhoGAP102A
ASH2L	ash2
ASIC1	ppk
ATP11A	CG4301
ATP11B	CG4301
ATP11C	CG4301
ATP1A1	Atpalpha
ATP1A3	Atpalpha
AVIL	Gel
B3GAT2	GlcAT-P
BAIAP2	IRSp53
BAIAP2L1	IRSp53
BBS9	BBS9
BMPER	cv-2
BPTF	E(bx)
BRD7	CG7154
CA10	CARPB
CA11	CARPB
CACFD1	fwe
CACNA1H	Ca-alpha1T
CADPS2	Cadps
CALB1	Cbp53E
CALB2	Cbp53E
CALCA	Dh31
CAPN1	CalpB
CAPZA2	cpa
CARMIL1	LRR
CCDC28B	CG10874
CCDC6	CG6664
CDC25A	twe
CDC42	Cdc42
CDH2	CadN
CDS1	Cds
CDS2	Cds
CEP104	CG10137
CERK	Cerk
CHRM3	mAChR-A
CHRM5	mAChR-A
CHRNA4	nAChRalpha3
CHRNA7	nAChRalpha7
CHST10	CG13937
CHST2	CG9550
CHST6	CG9550
CIB2	Cib2
COL15A1	Mp
COL18A1	Mp
CORIN	Corin
COX7A1	COX7A
COX7A2	COX7A
CPLX2	cpx
CRYAB	l(2)efl
CUX1	ct
CUX2	ct
DAAM1	DAAM
DAP	CG12384
DBH	Tbh
DCST2	CG6845
DDAH1	CG1764
DGKD	CG34384
DGKH	CG34384
DGKI	rdgA
DGKZ	rdgA
DMD	Dys
DPEP2	CG44837
DTNBP1	Dysb
DUSP26	CG7378
EDF1	mbf1
EHD1	Past1
ELMO2	Ced-12
ETFRF1	CG6115
ETV4	Ets96B
FAM20C	CG31145
FASN	FASN1
FAT1	kug
FAT3	kug
FBXO25	CG11658
FBXO32	CG11658
FGF10	bnl
FGF7	bnl
FHL1	CG34325
FHL2	CG34325
FHL5	CG34325
FLT1	Pvr
FMN2	capu
FZR1	fzr
GABBR1	GABA-B-R1
GABRB1	Lcch3
GADD45B	Gadd45
GADD45G	Gadd45
GAL	Gal
GDAP2	Gdap2
GFI1B	sens-2
GHITM	CG2076
GNAQ	Galphaq
GPD1	Gpdh1
GSN	Gel
GYS1	GlyS
HCN1	Ih
HDC	hdc
HEY1	Hey
HEY2	Hey
HEYL	Hey
HLCS	Hcs
HMX1	Hmx
HS3ST2	Hs3st-B
HS3ST3A1	Hs3st-B
HS3ST3B1	Hs3st-B
HSD17B12	spidey
HSP90B1	Gp93
HTR1D	5-HT1B
HTR1F	5-HT1B
HTT	htt
IGLON5	DIP-eta
IP6K1	CG10082
IP6K2	CG10082
IP6K3	CG10082
IPPK	Ipk1
ITGA3	mew
ITGA6	mew
ITGA7	mew
ITGB1	mys
ITGB2	mys
KCNAB1	Hk
KCNAB2	Hk
KCNAB3	Hk
KCNB2	Shab
KCNIP2	CG5890
KCNK1	CG1688
KCNK6	CG1688
KCNK7	CG1688
KCNMA1	slo
KCNN1	SK
KCNN3	SK
KCNT2	SLO2
KCTD12	Ktl
KIF12	Klp54D
KIRREL3	rst
KLF5	dar1
KLF6	luna
KLF7	luna
LRP1B	LRP1
LRRC59	CG3408
MAB21L2	mab-21
MAP2K1	Dsor1
MAP2K2	Dsor1
MCPH1	MCPH1
MCTP1	Mctp
MCTP2	Mctp
MESD	boca
MSI2	Rbp6
MSRB3	SelR
MTHFD1	pug
MYLIP	dnr1
MYO6	jar
NCAM1	Fas2
NCS1	Frq2
NOS1	Nos
NPTX2	b6
NRG1	vn
NRG2	vn
NTM	DIP-eta
NUCB2	NUCB1
OAF	oaf
OPCML	DIP-eta
OTX1	oc
PAM	Pal1
PATJ	Patj
PBX1	exd
PBX2	exd
PBX3	exd
PDE1C	Pde1c
PDE4A	dnc
PDE4B	dnc
PDLIM5	Zasp52
PGRMC1	MSBP
PIEZO1	Pzl
PIEZO2	Piezo
PITPNC1	rdgBbeta
PITPNM1	rdgB
PIWIL2	AGO3
PLEKHG1	GEFmeso
PLEKHG5	CG42674
PLXNA1	PlexA
PLXNA2	PlexA
PLXNA3	PlexA
PLXNA4	PlexA
POU3F2	vvl
PPA1	Nurf-38
PPA2	Nurf-38
PPEF1	rdgC
PPP1R3D	Gbs-76A
PPP1R3E	Gbs-76A
PRDM12	ham
PRKAR1B	Pka-R1
PRKCD	Pkcdelta
PRKCQ	Pkcdelta
PRSS3	Try29F
PSMF1	PI31
PTK7	otk
PTP4A2	PRL-1
PTPRD	Lar
PTPRF	Lar
QPCT	isoQC
QPCTL	isoQC
RBX1	Roc1a
RCAN1	sra
RCAN2	sra
REXO1	CG12877
RIN2	spri
RIN3	spri
ROBO1	robo1
ROBO2	robo2
RPH3A	Rph
RPUSD2	RluA-2
RUNX3	run
SCIN	Gel
SCN1A	para
SCN2A	para
SCN3A	para
SCN5A	para
SCN8A	para
SCN9A	para
SCRT1	scrt
SDF4	CG31475
SELP	fw
SERINC1	TMS1
SERINC3	TMS1
SIAH1	sina
SIAH2	sina
SIRT1	Sirt1
SLC17A7	VGlut
SLC5A7	ChT
SLC7A14	CG12531
SLC8A1	Calx
SLC8A2	Calx
SLC8A3	Calx
SLIT1	sli
SLIT2	sli
SLIT3	sli
SMPD1	CG3376
SORBS2	CAP
SPON2	mspo
STARD3	Start1
STK11	Lkb1
STK25	GckIII
STMN1	stai
STMN2	stai
STMN3	stai
STMN4	stai
STOM	CG42540
STOX1	ko
STXBP5	Tomosyn
STXBP5L	Tomosyn
SUSD2	mesh
SYN1	Syn
SYN2	Syn
SYN3	Syn
SYNGR1	Syngr
TENM2	Ten-m
TH	ple
TIMP2	Timp
TIMP3	Timp
TIMP4	Timp
TMC1	Tmc
TMC3	Tmc
TMEM47	CG45049
TMEM65	CG17715
TMEM70	CG7506
TMIE	CG15130
TPBG	CG6959
TPD52	CG5174
TPD52L1	CG5174
TPD52L2	CG5174
TRHDE	CG46339
TRIM67	Trim9
TRIM9	Trim9
TRPA1	TrpA1
TRPM3	Trpm
TRPM8	Trpm
TRPV1	nan
TRPV6	nan
TSPAN33	Tsp3A
UGP2	UGP
USP7	Usp7
UTRN	Dys
WLS	wls
ZDHHC6	CG5196
ZFHX3	zfh2
ZFHX4	zfh2
ZIC2	opa
ZIC4	opa
ZNF488	CG13287
