## Supplementary Table 3 for "A post-mitotic bistable switch actively safeguards mature neurons against reciprocal transdifferentiation *in vivo*"

### Sheet: Sheet1
Reagent/Resource	Source	Identifier	Additional Information
Experimental Models: Organisms/Strains
w1118	BDSC	RRID:BDSC_3605
ppk-CD4-tdGFP	Han et al., 2011	RRID:BDSC_35842	ppk-CD4-tdGFP1b
nompC-lexA	BDSC	RRID:BDSC_52240	nompC-lexAVK00018
RluA1-Gal4	Xu et al., 2024
UAS-Ct RNAi	BDSC	RRID:BDSC_33976	UAS-Ct RNAi68A4
R80C08-CD4-tdTom	This study		R80C08-CD4-tdTom5C
LexAOP2-CD4-IFP2.0-2A-HO1	This study		LexAOP2-CD4-IFP2.0-2A-HO1VK33
UAS-Hmx-RNAi	BDSC	RRID:BDSC_60419	UAS-Hmx-RNAi HMJ22710
CoinFLP-LexA::GAD.GAL4	BDSC	RRID:BDSC_58750	CoinFLP-LexA::GAD.GAL4attP40
UAS-CD4-tdGFP	Han et al., 2011	RRID:BDSC_35836	UAS-CD4-tdGFPVK33
ase-FLP	Neukomm et al., 2014		ase-FLP2a-e
R20C11-CD4-tdGFP	Poe et al., 2017		R20C11-CD4-tdGFP1
ss-CD4-tdTom	This study
UAS-ct	Gift from Yuh Nung Jan		UAS-ctEHK2
UAS-Hmx-IFP	This study		UAS-Hmx-emiRFP670-T2A-HO1VK20
Gal421-7	Song et al., 2007		GawB21-7
Zk-nCas9(H840A)	Shen et al., 2025b		zk-H840AVK00037
gRNA-81F(Gal80.tDE)	Shen et al., 2025a		gRNA-81F(Gal80.tDE)VK00027
UAS-Lam-EGFP	BDSC	RRID:BDSC_7378
nsyb-tdGFP	Poe et al., 2019		nsyb-tdGFPVK33
ase-Cas9	This study		ase-Cas9VK16
Rbp6 MiMIC	BDSC	RRID:BDSC_38172	Mi{MIC}Rbp6MI08679
rdgC MiMIC	BDSC	RRID:BDSC_42457	Mi{MIC}rdgCMI06989
yellow-b MiMIC	BDSC	RRID:BDSC_57903	Mi{MIC}yellow-bMI12249
Cre(y⁺), vas-int	Gift from Ben White	RRID:BDSC_60299
P{lox(Trojan-GAL4DBD)x3}3	Gift from Ben White	RRID:BDSC_606302
Yellow-b-Gal4	This study		yellow-b-Gal4MI12249
Rbp4-Gal4	This study		Rbp6-Gal4MI08679
rdgC-Gal4	This study		rdgC-Gal4MI06989
IRsp53-Gal4	DGRC	RRID:DGRC_105237	IRsp53-Gal498F
R80C08-Gal4	BDSC	RRID:BDSC_40075	R80C08-Gal468A4
nompC-Gal4	BDSC	RRID:BDSC_36361	nompC-Gal443A1
beat-IIb-gal4	BDSC	RRID:BDSC_62259	beat-IIb-gal4attP40
Fas3-gal4	DGRC	RRID:DGRC_103948	Fas3-gal436E1
Gal80ts	BDSC	RRID:BDSC_7018	tubP-GAL80ts
sop-Cas9	Poe et al., 2019		sop-Cas93A
gRNA-Hmx	This study		gRNA-HmxVK27
gRNA-cut	This study		gRNA-cutVK27
gRNA-cut-Hmx	This study		gRNA-cut-HmxVK27
ppk-QF2	BDSC	RRID:BDSC_66475	ppk-QF2.L3
QUAS-6XGFP	BDSC	RRID:BDSC_52263	10XQUAS-6XGFPattP2
Hmx-GFP	This study		Hmx-sfGFP-T2A-QF2
ct-GFP	This study		ct-sfGFP-T2A-QF2
UAS-CUX1	This study		UAS-hCUX1-FLAGVK22
UAS-CUX2	This study		UAS-hCUX2-FLAGVK22
UAS-HMX1	This study		UAS-hHMX1-FLAGVK20
UAS-HMX2	This study		UAS-hHMX2-FLAGVK20
UAS-HMX3	This study		UAS-hHMX3-FLAGVK20
Recombinant DNA
pDONR-221	Thermo Fisher Scientific	Catalog # 12536017
pDEST-HemmarR2	Poe et al., 2019	RRID:Addgene_112813
pDEST-HemmarG2	Poe et al., 2019	RRID:Addgene_112814
pDEST-HemmarI2	Poe et al., 2019	RRID:Addgene_112815
pDEST-APLO	Poe et al., 2017	RRID:Addgene_112805
pIHEU-CD4-IFP2.0-HO1	Yu et al., 2014
Hmx cDNA clone FMO10659	DGRC	RRID:DGRC_1638005
pACU-Eato(C)-FLAG	Chen et al., 2025
pLAMP1-emiRFP670	Addgene	RRID:Addgene_136570
pAC-CR7T-gRNA2.1-nlsBFP	Koreman et al., 2021	RRID:Addgene_170515
pAC-U63-gRNA2.1	Koreman et al., 2022	RRID:Addgene_170512
pIHEU-sfGFP-LactC1C2	Sapar et al., 2018
CUX1 cDNA	Horizon Discovery	clone ID: 5740343
CUX2 cDNA	Horizon Discovery	clone ID: 100014492
pACU	Han et al., 2011	RRID:Addgene_58372
HMX2 cDNA	Gift from Haiyuan Yu
pHemmarR2-R80C08	This study
pHemmarG2-R80C08	This study
pAPLO-CD4-IFP2.0-HO1	This study
pHemmarR2-ss	This study
pACU-Hmx-emiRFP670-T2A-HO1	This study
pAPIC-ase-Cas9	This study
pHACK(cutC)-DONR(sfGFP-2A-QF2)	This study
pHACK(HmxC)-DONR(sfGFP-2A-QF2)	This study
pACMG(2.1)2-cut	This study
pACMG(2.1)2-Hmx	This study
pACMG(2.1)4-cut-Hmx	This study
pACU-hCUX1-FLAG	This study
pACU-hCUX2-FLAG	This study
pACU-hHMX1-FLAG	This study
pACU-hHMX2-FLAG	This study
pACU-hHMX3-FLAG	This study
Chemicals/Reagents
RNasin Plus	Promega	Catalog # N2611
50x Protease Inhibitor Cocktail	APExBIO	Catalog # K4001
40 um Flowmi cell strainer	Thermo	Catalog # 1006936
DAPI	Sigma	Catalog # D9542-1MG
Gateway® BP Clonase® II Enzyme mix	Thermo Fisher Scientific	Catalog # 11789020
Gateway® LR Clonase® II Enzyme mix	Thermo Fisher Scientific	Catalog # 11791020
Chromium Next GEM Single Cell 3' Reagent Kits v3.1	10x genomics	PN-1000268
NEBuilder® HiFi DNA Assembly Master Mix	New England Biolabs	Catalog # E2621L
Software and Algorithms
Fiji	https://fiji.sc/	RRID: SCR_002285
R	https://www.r project.org/	RRID: SCR_001905
