## Supplementary Table 1 for "A post-mitotic bistable switch actively safeguards mature neurons against reciprocal transdifferentiation *in vivo*"

### Sheet: Sheet1
WT							Ct knockdown							Hmx knockdown
		R80C08-CD4-tdTomato	LexAnompC >CD4-IFP	R20C11-CD4-tdGFP	ss-CD4-tdTomato	nSyb-tdGFP			R80C08-CD4-tdTomato	LexAnompC >CD4-IFP	R20C11-CD4-tdGFP	ss-CD4-tdTomato	nSyb-tdGFP			R80C08-CD4-tdTomato	LexAnompC >CD4-IFP	R20C11-CD4-tdGFP	ss-CD4-tdTomato	nSyb-tdGFP
Class I	ddaD	+				+	Class I	ddaD	+				+	Class I	ddaD	+				+
	ddaE	+				+		ddaE	+				+		ddaE	+				+
	vpda	+				+		vpda	+				+		vpda	+				+
Class II	ddaB	+		+		+	Class II	ddaB	+		+		+	Class II	ddaB	-	+	-	+	+
	vdaA	+		+		+		vdaA	+		+		+		vdaA	+		?		+
	vdaC	+				+		vdaC	+				+		vdaC	-	+			+
Class III	ddaA		+		+	+	Class III	ddaA	+	-		+	+	Class III	ddaA		+		+	+
	ddaF		+		+	+		ddaF	+	-	+	-	+		ddaF		+		+	+
	ldaB		+			+		ldaB	+	-			+		ldaB	+				+
	v'pda		+		?	+		v'pda	+	-		?	+		v'pda		+		?	+
	vdaD		+		?	+		vdaD	+	-		?	+		vdaD		+		?	+
Class IV	ddaC					+	Class IV	ddaC					+	Class IV	ddaC					+
	v'ada					+		v'ada					+		v'ada					+
	vdaB					+		vdaB					+		vdaB					+
"+": expression
blank or "-": no expression
"?": expression is not unclear
